# Ecological niche adaptation of a bacterial pathogen associated with reduced zoonotic potential

**DOI:** 10.1101/2020.09.09.288845

**Authors:** Mark Kirkwood, Prerna Vohra, Matt Bawn, Gaëtan Thilliez, Hannah Pye, Jennifer Tanner, Cosmin Chintoan-Uta, Priscilla Branchu, Liljana Petrovska, Timothy Dallman, Neil Hall, Mark P. Stevens, Robert A. Kingsley

## Abstract

The emergence of new bacterial pathogens is a continuing challenge for agriculture and food safety. *Salmonella enterica* serovar Typhimurium (*S*. Typhimurium) is a major cause of foodborne illness worldwide, with pigs a major zoonotic reservoir. Two variants, *S*. Typhimurium phage type U288 and monophasic *S*. Typhimurium (*S*. 4,[5],12:i:-) ST34 emerged and have accounted for the majority of isolates from pigs in the UK in the past two decades, but have distinct host range and risk to food safety. ST34 accounts for over 50% of all *S*. Typhimurium infections in people while U288 less than 2%. U288 and ST34 form distinct phylogenetic clusters within *S*. Typhimurium, defined by approximately 600 SNPs within their 5 Mbp genomes. Evolution of the U288 clade from an LT2-like ancestor was characterised by the acquisition of AMR genes, insertions and deletions in the virulence plasmid pU288-1, and the accumulation of polymorphisms, some of which resulted in truncation of coding sequences. U288 isolates exhibited lower growth rate and viability following desiccation compared to ST34 isolates, characteristics that could affect transmission through the food chain. U288 and ST34 isolates exhibited distinct outcomes of infection in the murine model of colitis, and colonised pigs in a manner that affected the disease symptoms and distribution in organs. U288 infection was more disseminated in the lymph nodes while ST34 were recovered in greater numbers in the intestinal contents. These data are consistent with the evolution of *S*. Typhimurium U288 adaptation to pigs that may determine their reduced zoonotic potential.

**Importance:** Bacterial pathogens continually evolve to exploit new ecological niches as they emerge due to human activity including agricultural, medical or societal practice. The consequences of the emergence of new pathogens may affect outcome of infection and risk to human or animal health. Genome sequence can resolve the population structure, identify variants that are evolving as they enter a new niche, and pinpoint potential functional divergence. We report a variant *S*. Typhimurium that adapted to a unique niche distinct to that occupied by a second *S*. Typhimurium variant circulating in the same pig populations. Adaptation was accompanied by phenotypic and genotypic changes consistent with a more invasive lifestyle and a decreased zoonotic potential observed in the epidemiological record. Our findings suggest that pathogen genotypic variation may be useful in estimating zoonotic potential and threat to livestock welfare.
