## Supplementary Table 2 for "Ecological niche adaptation of a bacterial pathogen associated with reduced zoonotic potential"

### Sheet: Sheet1
Primers for WITS construction
primer name	orientation	sequence 5'-3'	strain	Notes
oGT05_WITS_3	FW	aggattagcctctctatgaatgccggatggcggcgtgaacgtcttatccgTTAGTGTAGCgtgtaggctggagctgcttcg	construction of S04698-09 WIT
oGT05_WITS_4	FW	aggattagcctctctatgaatgccggatggcggcgtgaacgtcttatccgTCTACTGAGTgtgtaggctggagctgcttcg	construction of S01960-05
oGT05_WITS_13	FW	aggattagcctctctatgaatgccggatggcggcgtgaacgtcttatccgGAAGTGAGACgtgtaggctggagctgcttcg	construction of S00065-06
oGT05_WITS_14	FW	aggattagcctctctatgaatgccggatggcggcgtgaacgtcttatccgGATAGATAGCgtgtaggctggagctgcttcg	construction of S01569-10
oGT05_WITS_15	FW	aggattagcctctctatgaatgccggatggcggcgtgaacgtcttatccgTGAGACCTATgtgtaggctggagctgcttcg	construction of S07292-07
oGT05_WITS_16	FW	aggattagcctctctatgaatgccggatggcggcgtgaacgtcttatccgTGTAGATTCGgtgtaggctggagctgcttcg	construction of 11020-1996
oGT02_WITS	RV	tttgtgatgaacttcaaagaagtgacgagggaataatgggtcatgcaggccatatgaatatcctccttagt	construction of all WIT strains
prmers for allelic exchange
invAko-f		cagcgatatccaaatgttgcatagatcttttccttaattaagcccgtgtaggctggagctgcttcg	construction of SL1344 DinvA::kan
invAko-r		actattgaaaagctgtcttaatttaatattaacaggatacctatacatatgaatatcctccttagt	construction of SL1344 DinvA::kan
csgDko-f		agtaactctgctgctacaatccaggtcagatagcgtttcatggccgtgtaggctggagctgcttcg	construction of SL1344 DcsgD::kan
csgDko-r		gggggcagctgtcagatgtgcgattaaaaaaagtggagtttcatccatatgaatatcctccttagt	construction of SL1344 DcsgD::kan
primers for quantitative RT-PCR
Gapdh-f	FW	TGTAGACCATGTAGTTGAGGTCA	qRT-PCR of Gapdh
Gapdh-r	RV	AGGTCGGTGTGAACGGATTTG	qRT-PCR of Gapdh
Cxl1-f	FW	ATGGCTGGGATTCACCTCAA	qRT-PCR of Cxl1
Cxl1-f	RV	AGTGTGGCTATGACTTCGGTTT	qRT-PCR of Cxl1
Nos2-f	FW	TTGGGTCTTGTTCACTCCACGG	qRT-PCR of Nos2
Nos2-r	RV	CCTCTTTCAGGTCACTTTGGTAGG	qRT-PCR of Nos2
		lower_case_black is genome sequence
		UPPER CASE BLUE is WIT tag sequence
		lower case red anneals to pKD4 sequence
