## Supplementary Table 3 for "Ecological niche adaptation of a bacterial pathogen associated with reduced zoonotic potential"

### Sheet: Sheet1
sample type	pig number	Sample Name	Accession	BioProject
Challenge inoculum	N/A	SM0024	SAMN15596641	PRJNA641292
Ileal mucosa	1	SM0004	SAMN15596642	PRJNA641292
Ileal mucosa	2	SM0005	SAMN15596643	PRJNA641292
Ileal mucosa	3	SM0006	SAMN15596644	PRJNA641292
Ileal mucosa	4	SM0007	SAMN15596645	PRJNA641292
Mesenteric lymph node	1	SM0008	SAMN15596646	PRJNA641292
Mesenteric lymph node	2	SM0028	SAMN15596647	PRJNA641292
Mesenteric lymph node	3	SM0010	SAMN15596648	PRJNA641292
Mesenteric lymph node	4	SM0011	SAMN15596649	PRJNA641292
Colonic mucosa	3	SM0012	SAMN15596650	PRJNA641292
Colonic mucosa	4	SM0013	SAMN15596651	PRJNA641292
Colonic lymph node	2	SM0014	SAMN15596652	PRJNA641292
Colonic lymph node	3	SM0015	SAMN15596653	PRJNA641292
Colonic lymph node	4	SM0016	SAMN15596654	PRJNA641292
Faecal sample at day 1	1	SM0033	SAMN15596655	PRJNA641292
Faecal sample at day 1	2	SM0019	SAMN15596656	PRJNA641292
Faecal sample at day 2	3	SM0034	SAMN15596657	PRJNA641292
Faecal sample at day 2	4	SM0021	SAMN15596658	PRJNA641292
